# SARS-CoV-2 NSP13 interacts with TEAD to suppress Hippo-YAP signaling

**DOI:** 10.1101/2023.11.30.569413

**Authors:** Fansen Meng, Jong Hwan Kim, Chang-Ru Tsai, Jeffrey D. Steimle, Jun Wang, Yufeng Shi, Rich G. Li, Bing Xie, Vaibhav Deshmukh, Shijie Liu, Xiao Li, James F. Martin

**Affiliations:** McGill Gene Editing Lab, The Texas Heart Institute, Houston, Texas, United States; Cardiomyocyte Renewal Laboratory, The Texas Heart Institute, Houston, Texas, United States; Department of Integrative Physiology, Baylor College of Medicine, Houston, Texas, United States; The Heart Institute, Division of Molecular Cardiovascular Biology, Cincinnati Children’s Hospital Medical Center, Cincinnati, OH, United States; Department of Pediatrics, University of Cincinnati College of Medicine, Cincinnati, OH, United States

**Keywords:** NSP13, YAP, TEAD4, SARS-CoV-2, Helicase, Hippo pathway, TTF2

## Abstract

The Hippo pathway controls organ development, homeostasis, and regeneration primarily by modulating YAP/TEAD-mediated gene expression. Although emerging studies report Hippo-YAP dysfunction after viral infection, it is largely unknown in the context of severe acute respiratory syndrome coronavirus 2 (SARS-CoV-2). Here, we analyzed RNA sequencing data from induced pluripotent stem cell–derived cardiomyocytes (iPSC-CMs) and SARS-CoV-2-infected human lung samples, and observed a decrease in YAP target gene expression. In screening SARS-CoV-2 nonstructural proteins, we found that nonstructural protein 13 (NSP13), a conserved coronavirus helicase, inhibits YAP transcriptional activity independent of the upstream Hippo kinases LATS1/2. Consistently, introducing NSP13 into cardiomyocytes suppresses an active form of YAP (YAP5SA) *in vivo*. Subsequent investigations on NSP13 mutants revealed that NSP13 helicase activity, including DNA binding and unwinding, is crucial for suppressing YAP transactivation. Mechanistically, TEAD4 serves as a platform to recruit NSP13 and YAP. NSP13 likely inactivates the YAP/TEAD4 transcription complex by remodeling chromatin to recruit proteins, such as transcription termination factor 2 (TTF2), to bind the YAP/TEAD/NSP13 complex. These findings reveal a novel YAP/TEAD regulatory mechanism and uncover molecular insights into Hippo-YAP regulation after SARS-CoV-2 infection.
