## Supplementary material for "SARS-CoV-2 NSP13 interacts with TEAD to suppress Hippo-YAP signaling": sp3 STRING analysis

### Sheet: Protein clusters
Cluster 1	Cluster 2	Cluster 3	Cluster 4	Cluster 5	Cluster 6	Cluster 7	Cluster 8	Cluster 9	Cluster 10	Cluster 11
ACTL6A	AHCY	AAAS	ACTR3	ARF1	AP2A1	DDX1	DDX19A	CAMK2D	DUSP11	GTF3C1
ARID2	AKAP8	ADAR	CFL1	ARF3	ARF6	DIS3	TUBG1	NEFL	DUSP14	GTF3C5
CBX3	ARHGEF2	ALDH1B1	FLNA	DCTN5	DNM2	EXOSC4	TUBG2	NEFM
CDK1	CAND1	BRAP	IRS4	DYNC1H1	EHD1	FAM98B	TUBGCP2
CDK9	CCT2	CPSF7	MYH10	DYNC1LI1	EHD4	NOC4L
CHEK1	CCT3	CSTF1	MYH9	DYNLL1	RAB21	RTCA
CTBP1	CCT4	CSTF3	MYL6	DYNLRB1	RHOG
CTBP2	CCT5	DAZAP1	MYL6B	SFXN1	TBC1D10B
DOT1L	CCT6A	DHX16	PARVB	STX5
EED	CCT7	ENY2	PDLIM7	USP48
FEN1	CCT8	HNRNPA0	PLEC
GATA4	CFAP20	HNRNPH3	SFN
GTF2I	DCAF7	HNRNPL	YWHAZ
HDAC1	DNAJA1	KHSRP
HDAC2	DNAJA2	LSM4
HELLS	DNAJA3	MATR3
HLTF	DNAJB11	MDN1
LIG3	DNAJC10	NCLN
LMNA	EEF1G	NUP153
LMNB2	EIF2D	NUP214
MAP2K7	EIF2S2	NUP98
MAPK1	EIF2S3	PATZ1
MCM7	EIF4A1	RANGAP1
MLH1	EIF4A2	RBFOX2
MSH3	ENO1	RBM14
MTA1	ENO3	RBM14-RBM4
MTA2	ETF1	RBM4
NBN	FAM207A	RBM4B
NR2F1	ILK	SMPD4
NR2F2	MAPRE2	SNRNP40
ORC5	MTHFD1	SNRPB2
PDS5A	NOLC1	SNRPC
PDS5B	PPIA	SNRPE
PHGDH	PRDX6	SNRPF
PRKDC	PSMA7	SRRT
RAD21	PSMD4	SRSF3
RAD50	RPS21	SRSF9
RFC4	RPS25	TARDBP
RFC5	RUVBL1	TCERG1
RING1	SDF2
RNF20	SDF2L1
SERPINH1	TUBB3
SMARCD1	TUBB4B
SMC2	YWHAB
SMC3	YWHAH
SSBP1	YWHAQ
STAG2	ZC3H15
THAP11
TIMM23B
TOP1MT
TOR1AIP1
TRIM28
TTF2
USP7
WAPL
WDR82
XPO1
YY2
ZKSCAN8
ZNF143
ZNF3
ZNF629
ZNF706
